# Foundational genomic resources for date palm: A gap-free, telomere-to-telomere phased assembly of Ajwa and 19 high-quality genome assemblies of *Phoenix dactylifera*

**DOI:** 10.64898/2025.12.30.696066

**Authors:** Mirko Celii, Noor Al-Bader, Nahed Mohammed, Yong Zhou, Alice Fornasiero, Maria Navarrete Rodriguez, Raghad Shuwaikan, Umair Toor, Jun Hong, Victor Llaca, Kevin Fengler, Dal-Hoe Koo, Muriel Gros-Balthazard, Vincent Battesti, Thiago Capote, Michael Purugganan, Joel A. Malek, Ikram Blilou, Jesse Poland, Rod A. Wing

## Abstract

*Phoenix dactylifera* L. is an economically, nutritionally, and culturally important fruit crop in the arid and semi-arid regions of the Middle East and North Africa. Here, we present a gap-free, telomere-to-telomere reference genome of the variety Ajwa, along with 19 additional high-quality assemblies (18 female and 1 male). These assemblies reveal novel chromosomal structures validated through cytogenetics, Hi-C, optical mapping, and synteny analyses with other palm genomes. Chromosome names were revised based on average lengths across all sequenced genomes. The Sex Determination Region (SDR) on chromosome 14 was confirmed through male-specific k-mer analysis, spanning approximately 14.7 Mb. Nucleolar organizing regions (NORs) were localized on chromosome 10, where a large 45S rDNA locus displayed unique repeat spacer motifs containing transposon-like sequences. In some accessions, a second NOR was identified on the female sex chromosome. This collection of date palm assemblies, anchored by the Ajwa reference genome, provides a critical resource for advancing breeding strategies aimed at enhancing the genetic resilience and productivity of date palm.
