## Supplementary Tables for "Foundational genomic resources for date palm: A gap-free, telomere-to-telomere phased assembly of Ajwa and 19 high-quality genome assemblies of *Phoenix dactylifera*"

### Sheet: Sup. Tab 1a - Pacbio Sequencing
Accessions	file names	Platform		format	type	num_seqs	sum_len	min_len	avg_len	max_len	Q1	Q2	Q3	sum_gap	N50	Q20(%)	Q30(%)	GC(%)
Ajwa	m64041_210217_190046.hifi_reads.fastq.gz	AGI	Sequel II	FASTQ	DNA	952217	19027141418	45	19981.9	51075	17969	19863	22232	0	20463	97.69	94.54	41.3
Ajwa	m64041_210219_012206.hifi_reads.fastq.gz	AGI	Sequel II	FASTQ	DNA	879117	17481582210	45	19885.4	50925	17937	19855	22233	0	20479	97.79	94.79	41.33
Ajwa	m64041_210223_063711.hifi_reads.fastq.gz	AGI	Sequel II	FASTQ	DNA	967685	18524714094	46	19143.3	52851	17381	19328	21566	0	19940	97.64	94.47	40.81
Ajwa	m64068_221115_134005.hifi_reads.fastq.gz	KAUST BCL	Sequel II	FASTQ	DNA	1852132	34958580567	130	18874.8	50600	14457	18017	22374	0	19939	98.51	96.54	40.74
Ajwa	m64468e_221115_133940.hifi_reads.fastq.gz	KAUST BCL	Sequel IIe	FASTQ	DNA	1615289	30758217669	124	19041.9	50438	14647	18204	22533	0	20098	98.58	96.64	40.81
Ajwa	m64468e_221116_230519.hifi_reads.fastq.gz	KAUST BCL	Sequel IIe	FASTQ	DNA	1867446	35287215237	139	18896	50357	14501	18049	22381	0	19962	98.55	96.56	40.69
Ajwa Isoseq	AjwaFlower.m64468e_220708_073046.hifi_reads.bc2003--bc2003.bam.fastq	KAUST BCL	Sequel II	FASTQ	RNA	819099	2071221409	121	2528.7	10988	1947	2360	2913	0	2619	99.29	98.31	45.35
Ajwa Isoseq	AjwaLeaf.m64468e_220708_073046.hifi_reads.bc2004--bc2004.bam.fastq	KAUST BCL	Sequel II	FASTQ	RNA	972893	2689304380	99	2764.2	16068	2115	2588	3203	0	2856	99.24	98.2	43.59
Ajwa Isoseq	AjwaRoot.m64468e_220708_073046.hifi_reads.bc2005--bc2005.bam.fastq	KAUST BCL	Sequel II	FASTQ	RNA	1161874	2881566775	96	2480.1	14308	1881	2290	2872	0	2580	99.29	98.32	45.42
Anbara	Anbara_rep1.ccs.fastq.gz	KAUST BCL	Sequel II	FASTQ	DNA	2258813	38143124728	132	16886.4	50104	13821	16247	19361	0	17301	98.62	96.68	40.79
Anbara	Anbara_rep2.ccs.fastq.gz	KAUST BCL	Sequel II	FASTQ	DNA	2266070	37335501378	133	16475.9	50303	13499	15817	18849	0	16836	98.67	96.83	40.78
Barni al-Ais	m64468e_230129_144038.hifi_reads.fastq.gz	KAUST BCL	Sequel IIe	FASTQ	DNA	1841372	32944412593	98	17891.2	49588	14476	17240	20717	0	18522	98.63	96.79	40.66
Barni al-Ais	m64468e_230130_235428.hifi_reads.fastq.gz	KAUST BCL	Sequel IIe	FASTQ	DNA	1942779	34294835014	106	17652.5	50431	14274	17018	20481	0	18311	98.62	96.78	40.5
Barni al-Ula	m64068_221212_141456.hifi_reads.fastq.gz	KAUST BCL	Sequel II	FASTQ	DNA	1999650	34026819691	88	17016.4	49265	13637	16399	19808	0	17695	98.4	96.2	40.9
Barni al-Ula	m64468e_221212_141209.hifi_reads.fastq.gz	KAUST BCL	Sequel IIe	FASTQ	DNA	1982840	34891790945	111	17596.9	49478	14094	17026	20564	0	18380	98.67	96.86	40.37
Gurr	m64468e_230201_091606.hifi_reads.fastq.gz	KAUST BCL	Sequel IIe	FASTQ	DNA	2170348	39181060666	114	18052.9	50465	14851	17512	20751	0	18607	0	0	41.06
Gurr	m64468e_230202_183723.hifi_reads.fastq.gz	KAUST BCL	Sequel IIe	FASTQ	DNA	2132359	38018349364	113	17829.2	49505	14670	17268	20464.5	0	18343	0	0	41.04
Hilali	Halali_rep1.ccs.fastq.gz	KAUST BCL	Sequel II	FASTQ	DNA	1285522	23456529201	86	18246.7	50655	14894	17584	21003	0	18769	98.61	96.74	40.61
Hilali	Halali_rep2.ccs.fastq.gz	KAUST BCL	Sequel II	FASTQ	DNA	1096370	19914727512	86	18164.2	50040	14828	17496	20897	0	18670	98.43	96.36	40.57
Khudri	Khodri_rep1.ccs.fastq.gz	KAUST BCL	Sequel II	FASTQ	DNA	1481009	24035801623	86	16229.3	49605	13551	15707	18481	0	16577	98.48	96.46	40.5
Khudri	Khodri_rep2.ccs.fastq.gz	KAUST BCL	Sequel II	FASTQ	DNA	2147502	34818326229	78	16213.4	50168	13541	15686	18452	0	16554	98.72	97.08	40.65
Male_Medina_1	m64468e_230404_121158.hifi_reads.fastq.gz	KAUST BCL	Sequel IIe	FASTQ	DNA	1775670	36929644527	181	20797.6	50693	16662	20094	24248	0	21674	0	0	40.66
Male_Medina_1	m64468e_230405_211057.hifi_reads.fastq.gz	KAUST BCL	Sequel IIe	FASTQ	DNA	1797853	38634465536	105	21489.2	50425	17311	20854	25053	0	22428	0	0	41.01
Nabtat Ali	NabtatAli_rep1.ccs.fastq.gz	KAUST BCL	Sequel II	FASTQ	DNA	1963722	32150514763	84	16372.2	49229	13366	15771	18827	0	16835	98.31	96.05	40.33
Nabtat Ali	NabtatAli_rep2.ccs.fastq.gz	KAUST BCL	Sequel II	FASTQ	DNA	2015273	33184869478	84	16466.7	49853	13435	15865	18951	0	16946	98.36	96.16	40.26
Nabtat Saif	r64068_20220126_095227_4_D01.ccs.fastq.gz	KAUST BCL	Sequel II	FASTQ	DNA	1114055	22678544018	84	20356.8	50039	16306	19557	23674	0	21106	98.1	95.49	40.31
Nabtat Saif	r64068_20220126_095227_5_E01.ccs.fastq.gz	KAUST BCL	Sequel II	FASTQ	DNA	1481192	29995850501	86	20251.2	50741	16215	19462	23583	0	21015	98.12	95.5	40.36
Nabtat Sultan	m64468e_230205_130803.hifi_reads.fastq.gz	KAUST BCL	Sequel IIe	FASTQ	DNA	1862512	34131352752	111	18325.4	50005	14814	17706	21248	0	19004	98.56	96.69	41.06
Nabtat Sultan	m64468e_230212_132645.hifi_reads.fastq.gz	KAUST BCL	Sequel IIe	FASTQ	DNA	1548427	27710398234	103	17895.8	49616	14585	17312	20625	0	18495	98.38	96.18	41.63
Reziz	reziz_ccs.fastq.gz	KAUST BCL	Sequel II	FASTQ	DNA	923581	17953944899	85	19439.5	50045	15900	18773	22395	0	20011	98.26	95.94	40.14
Reziz	reziz_resequence_A01_ccs.fastq.gz	KAUST BCL	Sequel II	FASTQ	DNA	788866	15202411733	86	19271.2	50172	15500	18498	22293	0	19904	98.18	95.65	40.49
Rutana	Rotana_rep1.ccs.fastq.gz	KAUST BCL	Sequel II	FASTQ	DNA	1867795	33865354767	109	18131.2	50277	14680	17589	21117	0	18888	98.56	96.62	40.42
Rutana	Rotana_rep2.ccs.fastq.gz	KAUST BCL	Sequel II	FASTQ	DNA	1680367	30260636813	105	18008.3	49694	14621	17458	20911	0	18717	98.33	96.06	40.57
Safawi	Safawi_rep1.ccs.fastq.gz	KAUST BCL	Sequel II	FASTQ	DNA	1440605	25605113553	124	17773.9	50021	14087	17125	20801	0	18588	98.31	96.03	40.68
Safawi	Safawi_rep2.ccs.fastq.gz	KAUST BCL	Sequel II	FASTQ	DNA	1661380	29851354178	126	17967.8	50236	14204	17317	21074	0	18826	98.52	96.58	40.68
Sufri	m64468e_230206_221744.hifi_reads.fastq.gz	KAUST BCL	Sequel IIe	FASTQ	DNA	1925231	34134293464	105	17730	50281	14615	17139	20331	0	18222	98.37	96.17	40.72
Sufri	m64468e_230208_072500.hifi_reads.fastq.gz	KAUST BCL	Sequel IIe	FASTQ	DNA	1787995	33773377643	154	18889	49727	15599	18343	21682	0	19461	98.6	96.8	41.31
Sagai	Sakkai_rep1.ccs.fastq.gz	KAUST BCL	Sequel II	FASTQ	DNA	1666793	28204024340	77	16921.1	48229	14050	16437	19396	0	17425	98.25	95.93	40.22
Shahl	r64068_20220206_084143_2_B01.ccs.fastq.gz	KAUST BCL	Sequel II	FASTQ	DNA	1376225	22683439403	86	16482.4	50039	13764	15898	18708	0	16776	98.42	96.33	40.52
Shahl	r64068_20220206_084143_3_C01.ccs.fastq.gz	KAUST BCL	Sequel II	FASTQ	DNA	1522318	25084569882	86	16477.9	50046	13761	15889	18699	0	16766	98.53	96.63	40.57
Shishi	Shishi_rep1.ccs.fastq.gz	KAUST BCL	Sequel II	FASTQ	DNA	2058023	36063130644	86	17523.2	49986	14291	16886	20183	0	18039	98.38	96.17	40.55
Shishi	Shishi_rep2.ccs.fastq.gz	KAUST BCL	Sequel II	FASTQ	DNA	2072726	35979183221	50	17358.4	49416	14158	16709	19970	0	17849	98.4	96.25	40.59
Sukkari	Sukkary_rep1.ccs.fastq.gz	KAUST BCL	Sequel II	FASTQ	DNA	1965313	32459809888	84	16516.4	50385	13598	15895	18892	0	16890	98.57	96.64	40.59
Sukkari	Sukkary_rep2.ccs.fastq.gz	KAUST BCL	Sequel II	FASTQ	DNA	2227392	37368207556	85	16776.7	50085	13818	16160	19207	0	17173	98.51	96.49	40.46
Um Kabar	m64468e_230213_222801.hifi_reads.fastq.gz	KAUST BCL	Sequel IIe	FASTQ	DNA	1432171	26710169961	118	18650.1	50133	14971	18015	21673	0	19375	0	0	42.05
Um Kabar	m64468e_230215_073114.hifi_reads.fastq.gz	KAUST BCL	Sequel IIe	FASTQ	DNA	1579378	28924439156	135	18313.8	50341	14734	17652	21205	0	18956	0	0	41.78
Supplementary table 1. a) Pacbio Sequencing Statistics generated with seqkit

### Sheet: Sup. Tab 1b - HiC Sequencing
file	file names	Platform		format	type	num_seqs	sum_len	min_len	avg_len	max_len	Q1	Q2	Q3	sum_gap	N50	Q20(%)	Q30(%)	GC(%)	coverage
Ajwa	DTG-OmniC-53_R1_001.fastq	Dovetail Genomics	Omni-C	FASTQ	DNA	98523518	14778527700	150	150	150	150	150	150	0	150	97.22	93.02	44.79	42.8363
Ajwa	DTG-OmniC-53_R2_001.fastq	Dovetail Genomics	Omni-C	FASTQ	DNA	98523518	14778527700	150	150	150	150	150	150	0	150	93.66	86.74	45.11
Anbara	AO5900046-pairsR1.fq.gz	Corteva Agriscience	HiC	FASTQ	DNA	231131787	34669266218	24	150	150	150	150	150	0	150	97.22	92.88	41.12	100.491
Anbara	AO5900046-pairsR2.fq.gz	Corteva Agriscience	HiC	FASTQ	DNA	231131787	34668130570	24	150	150	150	150	150	0	150	94.79	88.25	41.77
Barni al-Ais	AO5900042-pairsR1.fq.gz	Corteva Agriscience	HiC	FASTQ	DNA	121527508	18228862974	24	150	150	150	150	150	0	150	97.44	93.52	42.03	52.8373
Barni al-Ais	AO5900042-pairsR2.fq.gz	Corteva Agriscience	HiC	FASTQ	DNA	121527508	18228277410	28	150	150	150	150	150	0	150	95.01	88.71	42.74
Barni al-Ula	AR2430006-pairsR1.fq.gz	Corteva Agriscience	HiC	FASTQ	DNA	161247081	24186514148	80	150	150	150	150	150	0	150	96.05	89.76	42.85	70.1058
Barni al-Ula	AR2430006-pairsR2.fq.gz	Corteva Agriscience	HiC	FASTQ	DNA	161247081	24185586423	24	150	150	150	150	150	0	150	95.97	89.94	43.27
Gurr	AR2430003-pairsR1.fq.gz	Corteva Agriscience	HiC	FASTQ	DNA	104775995	15716033718	80	150	150	150	150	150	0	150	97.24	92.69	41.47	45.5537
Gurr	AR2430003-pairsR2.fq.gz	Corteva Agriscience	HiC	FASTQ	DNA	104775995	15715439068	24	150	150	150	150	150	0	150	92.2	83.5	42.32
Hilali	AO5900045-pairsR1.fq.gz	Corteva Agriscience	HiC	FASTQ	DNA	251098472	37664232940	24	150	150	150	150	150	0	150	97.45	93.28	41.6	109.172
Hilali	AO5900045-pairsR2.fq.gz	Corteva Agriscience	HiC	FASTQ	DNA	251098472	37663021013	24	150	150	150	150	150	0	150	94.78	88.12	42.04
Khudri	AO5900037-pairsR1.fq.gz	Corteva Agriscience	HiC	FASTQ	DNA	106776223	16016329629	24	150	150	150	150	150	0	150	93.64	84.74	42.27	46.4241
Khudri	AO5900037-pairsR2.fq.gz	Corteva Agriscience	HiC	FASTQ	DNA	106776223	16016096531	28	150	150	150	150	150	0	150	97.06	92.56	42.2
Male_Medina_1	AR2430007-pairsR1.fq.gz	Corteva Agriscience	HiC	FASTQ	DNA	116122075	17417891543	80	150	150	150	150	150	0	150	96.89	92.03	43.39	50.4866
Male_Medina_1	AR2430007-pairsR2.fq.gz	Corteva Agriscience	HiC	FASTQ	DNA	116122075	17417230916	24	150	150	150	150	150	0	150	94.74	87.77	43.99
Nabtat Ali	AO5900038-pairsR1.fq.gz	Corteva Agriscience	HiC	FASTQ	DNA	110513305	16576757502	24	150	150	150	150	150	0	150	97.56	93.71	41.27	48.0486
Nabtat Ali	AO5900038-pairsR2.fq.gz	Corteva Agriscience	HiC	FASTQ	DNA	110513305	16576228491	28	150	150	150	150	150	0	150	96.28	91.07	41.64
Nabtat Saif	AO5900036-pairsR1.fq.gz	Corteva Agriscience	HiC	FASTQ	DNA	130718886	19607546020	24	150	150	150	150	150	0	150	97.34	93.27	41.87	56.8335
Nabtat Saif	AO5900036-pairsR2.fq.gz	Corteva Agriscience	HiC	FASTQ	DNA	130718886	19606911452	24	150	150	150	150	150	0	150	96.44	91.67	42.33
Nabtat Sultan	AR2430004-pairsR1.fq.gz	Corteva Agriscience	HiC	FASTQ	DNA	126409647	18960997343	80	150	150	150	150	150	0	150	97.29	93.06	43.87	54.9594
Nabtat Sultan	AR2430004-pairsR2.fq.gz	Corteva Agriscience	HiC	FASTQ	DNA	126409647	18960290490	24	150	150	150	150	150	0	150	94.12	86.86	44.41
Reziz	AO4110006-pairsR1.fq.gz	Corteva Agriscience	HiC	FASTQ	DNA	102485751	15371686699	24	150	150	150	150	150	0	150	85.33	76.37	39.35	44.5556
Reziz	AO4110006-pairsR2.fq.gz	Corteva Agriscience	HiC	FASTQ	DNA	102485751	15474955270	24	151	151	151	151	151	0	151	85.68	76.22	39.38
Rutana	AO5900041-pairsR1.fq.gz	Corteva Agriscience	HiC	FASTQ	DNA	243213241	36481464748	24	150	150	150	150	150	0	150	97.46	93.45	40.93	105.743
Rutana	AO5900041-pairsR2.fq.gz	Corteva Agriscience	HiC	FASTQ	DNA	243213241	36480319837	24	150	150	150	150	150	0	150	94.99	88.72	41.46
Safawi	AO5900039-pairsR1.fq.gz	Corteva Agriscience	HiC	FASTQ	DNA	122265122	18339512356	24	150	150	150	150	150	0	150	97.25	92.98	41.56	53.158
Safawi	AO5900039-pairsR2.fq.gz	Corteva Agriscience	HiC	FASTQ	DNA	122265122	18338925759	24	150	150	150	150	150	0	150	95.79	90.22	41.97
Sufri	AR2430001-pairsR1.fq.gz	Corteva Agriscience	HiC	FASTQ	DNA	131851909	19777323391	80	150	150	150	150	150	0	150	97.41	93.06	40.68	57.3256
Sufri	AR2430001-pairsR2.fq.gz	Corteva Agriscience	HiC	FASTQ	DNA	131851909	19776583194	24	150	150	150	150	150	0	150	93.82	86.34	41.81
Sagai	AO5900040-pairsR1.fq.gz	Corteva Agriscience	HiC	FASTQ	DNA	218170577	32725126833	24	150	150	150	150	150	0	150	97.36	93.18	41.37	94.8554
Sagai	AO5900040-pairsR2.fq.gz	Corteva Agriscience	HiC	FASTQ	DNA	218170577	32724091200	24	150	150	150	150	150	0	150	95.79	90.12	41.81
Shahl	AO5900043-pairsR1.fq.gz	Corteva Agriscience	HiC	FASTQ	DNA	138470101	20770228592	24	150	150	150	150	150	0	150	95.56	88.97	42.21	60.2036
Shahl	AO5900043-pairsR2.fq.gz	Corteva Agriscience	HiC	FASTQ	DNA	138470101	20769581648	24	150	150	150	150	150	0	150	96.47	91.48	42.37
Shishi	AO5900035-pairsR1.fq.gz	Corteva Agriscience	HiC	FASTQ	DNA	126219107	18932619969	24	150	150	150	150	150	0	150	93.88	85	42.06	54.8772
Shishi	AO5900035-pairsR2.fq.gz	Corteva Agriscience	HiC	FASTQ	DNA	126219107	18932018175	24	150	150	150	150	150	0	150	95.37	88.87	41.82
Sukkari	AO5900035-pairsR1.fq.gz	Corteva Agriscience	HiC	FASTQ	DNA	126219107	18932619969	24	150	150	150	150	150	0	150	93.88	85	42.06	54.8772
Sukkari	AO5900035-pairsR2.fq.gz	Corteva Agriscience	HiC	FASTQ	DNA	126219107	18932018175	24	150	150	150	150	150	0	150	95.37	88.87	41.82
Um Kabar	AR2430005-pairsR1.fq.gz	Corteva Agriscience	HiC	FASTQ	DNA	150699297	22604378788	80	150	150	150	150	150	0	150	96.7	91.34	42.16	65.5199
Um Kabar	AR2430005-pairsR2.fq.gz	Corteva Agriscience	HiC	FASTQ	DNA	150699297	22603526318	24	150	150	150	150	150	0	150	94.98	88.09	42.68
Supplementary table 1. b) HiC and Omni-C Sequencing Statistics generated with seqkit

### Sheet: Sup. Tab. 2a - Primary Assembly
Assembly	Ajwa hap1	Ajwa hap2	Anbara	Barni al-Ais	Barni al-Ula	Gurr	Hilali	Khudri	Male Medina 1	Nabtat Ali	Nabtat Saif	Nabtat Sultan	Reziz	Rutana	Safawi	Sufri	Sagai	Shahl	Shishi	Sukkari	Um Kabar
# contigs (>= 0 bp)	965	468	53	102	67	117	43	51	194	54	46	50	766	49	42	59	136	43	72	60	124
# contigs (>= 20 Kb)	951	464	53	102	66	117	43	51	194	53	46	50	764	49	42	59	136	43	72	60	121
# contigs (>= 50 Kb)	328	251	48	56	51	66	40	46	108	47	42	39	471	46	42	38	112	36	65	49	61
# contigs (>= 70 Kb)	161	153	47	46	44	57	37	45	58	43	39	31	247	45	39	34	96	34	62	47	55
# contigs (>= 100 Kb)	101	86	41	40	42	54	36	43	45	41	39	29	134	44	37	31	86	34	59	46	48
# contigs (>= 200 Kb)	70	53	38	32	36	46	35	40	39	34	35	28	59	36	35	30	66	33	51	39	43
# contigs (>= 500 Kb)	51	38	28	28	31	35	26	35	26	26	32	26	36	30	30	25	40	27	38	28	36
# contigs (>= 1 Mb)	38	27	27	27	24	30	22	30	24	20	26	23	26	25	25	24	27	23	27	24	32
# contigs (>= 2 Mb)	30	23	23	23	21	20	20	25	22	19	23	23	24	18	19	23	25	21	19	22	26
# contigs (>= 5 Mb)	24	20	22	20	18	19	19	21	20	19	20	22	23	18	19	22	23	19	18	21	22
# contigs (>= 10 Mb)	20	20	20	19	18	18	19	20	19	18	18	21	21	18	19	21	22	19	18	18	19
# contigs (>= 20 Mb)	17	18	19	18	17	18	19	18	18	18	18	18	18	18	18	19	16	18	18	18	18
Total length (>= 0 bp)	763098752	707197440	703128988	699925397	709323484	722622754	693603451	711706462	708825316	696248243	697414530	720374870	736178109	703569314	697545936	716186663	696749285	696289813	704819807	709779327	712822686
Total length (>= 20 Kb)	762844769	707128446	703128988	699925397	709307225	722622754	693603451	711706462	708825316	696230538	697414530	720374870	736139290	703569314	697545936	716186663	696749285	696289813	704819807	709779327	712767815
Total length (>= 50 Kb)	739811706	698703343	702974314	698407721	708799738	720920843	693499579	711541646	705265166	696044014	697276957	720034740	724416687	703465254	697545936	715393546	695915434	696066824	704537795	709372599	710758634
Total length (>= 70 Kb)	730388750	693126082	702915481	697820335	708423069	720432910	693324700	711487069	702386010	695812150	697107183	719566995	711429678	703398691	697371931	715152230	694979026	695951118	704371242	709249544	710418797
Total length (>= 100 Kb)	725383819	687701284	702415529	697359607	708253446	720195699	693247396	711296597	701331073	695637037	697107183	719397111	702216727	703315253	697207791	714901794	694141503	695951118	704105541	709165615	709844310
Total length (>= 200 Kb)	721139202	683243027	702065501	696355637	707440540	719039575	693099902	710839219	700489466	694602745	696507481	719225945	692402968	702170906	696906602	714709549	691188974	695823721	702869309	708355580	709134283
Total length (>= 500 Kb)	714894369	678572357	698804016	694657225	705554270	715235187	690410928	709281718	696375417	692492772	695760628	718512462	684985283	699882170	695334670	712974712	681506910	693727822	698253519	704441372	706902712
Total length (>= 1 Mb)	705614085	670925830	698076418	694102055	700474914	711640542	687663848	704971695	694860684	688223864	691508371	716433982	678254982	696968079	691533516	712224230	672741345	690820871	690122746	701498210	704185563
Total length (>= 2 Mb)	693774414	664061401	692117310	689017415	695490269	698520641	684459155	697860419	691441883	687203932	686841841	716433982	675684362	687032944	683418635	710919305	670419742	688357964	678912488	698690886	697049805
Total length (>= 5 Mb)	674545547	652946523	690101658	678611571	683837930	695693267	681192831	684469715	686762635	687203932	676975115	713617549	671796689	687032944	683418635	707630311	663195811	682434768	675007942	696041457	684577013
Total length (>= 10 Mb)	647856601	652946523	677525225	670773388	683837930	689660136	681192831	678710796	680785091	681474933	661136038	704595843	656186519	687032944	683418635	701697498	656001893	682434768	675007942	675784163	659507597
Total length (>= 20 Mb)	605828015	620425057	661201054	654126675	663869152	689660136	681192831	651642218	668455016	681474933	661136038	667503394	617604441	687032944	667125159	670294593	561649794	662563718	675007942	675784163	643366801
# contigs	965	468	53	102	67	117	43	51	194	54	46	50	766	49	42	59	136	43	72	60	124
Largest contig	71178219	59277250	60266042	77945624	77846521	80446534	79828620	78924758	77398804	78531549	70495270	78989254	60117163	78831913	79090776	60088354	59972322	60478471	78640515	76513229	76540041
Total length	763098752	707197440	703128988	699925397	709323484	722622754	693603451	711706462	708825316	696248243	697414530	720374870	736178109	703569314	697545936	716186663	696749285	696289813	704819807	709779327	712822686
GC (%)	42.39	41.22	41.53	41.21	41.44	41.84	41.02	41.68	41.05	40.99	41.3	41.94	41.04	41.22	41.13	41.79	41.28	41.14	41.6	41.28	41.66
N50	30899783	34143252	33924550	36846766	36633429	36812884	33945758	33923993	38793082	37201565	35434950	33915027	30982168	37448007	36533734	34564115	33872985	34797239	35983421	36338337	33461270
N90	2993222	16945824	20934805	20877220	24639080	21075070	24385073	20381426	20796342	24405782	20447130	20478717	9107851	24541917	20993504	21240896	16633630	21311992	20824763	20764785	20039179
auN	3.32276e+07	3.44471e+07	35991690	4.00122e+07	4.23051e+07	4.24049e+07	4.0677e+07	3.92156e+07	4.09721e+07	4.29339e+07	39960130	4.00561e+07	3.26856e+07	4.2958e+07	4.1175e+07	3.72237e+07	3.39028e+07	3.94671e+07	4.15669e+07	4.16128e+07	3.82516e+07
L50	9	8	9	7	7	7	8	8	7	7	7	8	9	7	7	8	8	8	7	7	8
L90	28	19	18	17	16	17	17	18	17	16	17	18	22	16	17	18	20	17	17	17	18
# N's per 100 kbp	0	0	0	0	0	0	0	0	0	0	0	0	0	0	0	0	0	0	0	0	0
Supplementary table 2. a) Assembly stastics of Ajwa phased haplotypes and 19 primary genome assemblies of the other date palm accessions

### Sheet: Sup. Tab. 2b - Hap Assembly
Accession	Haplotype	Contigs										Total length)										Largest contig	Total length	GC (%)	N50	N90	auN	L50	L90
		all	>= 20Kb	>= 50Kb	>= 70Kb	>= 100Kb	>= 200Kb	>= 500Kb	>= 1Mb	>= 2Mb	>= 5Mb	all	>= 20Kb	>= 50Kb	>= 70Kb	>= 100Kb	>= 200Kb	>= 500Kb	>= 1Mb	>= 2Mb	>= 5Mb
Ajwa	hap1	4068	4052	1367	439	172	71	51	38	30	24	915076931	914785769	809506221	756178698	734362091	721387199	714894369	705614085	693774414	674545547	71178219	915076931	42.11	29217884	47147	27718363	12	1657
	hap2	1729	1725	991	417	149	53	38	27	23	20	780718640	780649646	750727471	717153581	695443256	683243027	678572357	670925830	664061401	652946523	59277250	780718640	41.16	30930021	86244	3.12094e+07	10	227
Anbara	hap1	132	132	117	106	89	66	44	35	28	26	695477598	695477598	694882627	694227853	692854209	689623282	682055447	676291280	667083807	660981059	50281815	695477598	41.4	31343030	12176109	29273997	10	22
	hap2	110	110	102	91	82	60	43	33	29	25	700439384	700439384	700096957	699477520	698736576	695471579	690020072	682949051	677306631	664582113	59624845	700439384	41.41	30904303	13716256	3.04877e+07	10	22
Barni al-Ais	hap1	244	244	145	123	83	56	42	35	32	27	707458544	707458544	704132746	702837652	699509304	695747832	690874424	686289718	682530802	670586628	43089091	707458544	41.46	30565240	11885522	2.80386e+07	10	23
	hap2	1389	1387	519	199	109	51	40	33	29	24	755829125	755790537	722427900	703935229	696730852	689185639	686039691	680895742	674668808	660851032	72921989	755829125	40.91	30309078	1251551	2.94501e+07	10	33
Barni al-Ula	hap1	169	168	121	95	83	69	50	43	34	22	712635935	712621164	710900674	709379007	708406592	706426351	700343784	695401205	683292417	643536222	60790760	712635935	41.79	28996211	6516648	3.38075e+07	8	22
	hap2	736	736	310	134	81	61	41	34	27	23	726010899	726010899	709126571	698957445	694691345	692210464	686184210	681116340	672233217	656050993	77318539	726010899	41.15	30573315	5236056	3.45362e+07	9	23
Gurr	hap1	326	325	219	171	141	101	52	31	29	22	729534403	729515129	725553844	722701653	720234594	714438734	699164143	684360955	680511050	658658907	80016902	729534403	42.1	33603745	8102153	3.52299e+07	8	22
	hap2	1287	1285	486	238	139	67	36	28	24	23	749724309	749686317	718473087	704255023	696215131	686975643	678065396	672631501	667365192	663468735	70273954	749724309	41.11	31030164	702408	34634662	8	31
Hilali	hap1	128	128	109	88	70	55	46	38	30	25	690290804	690290804	689547850	688290666	686811836	684700309	681981600	675757018	663782727	647462635	55678820	690290804	41.11	31043846	8356779	3.01514e+07	9	22
	hap2	104	104	92	81	77	60	44	37	29	24	691350674	691350674	690888264	690253837	689941349	687565107	681993993	677159418	666880401	652397359	78629200	691350674	41.15	30618064	11288744	3.42232e+07	9	20
Khudri	hap1	227	227	145	109	86	68	49	37	31	23	708966785	708966785	705878375	703686918	701791074	699053167	693251833	684568067	676580647	650077449	76672404	708966785	41.51	31539597	7754450	3.2633e+07	9	21
	hap2	136	136	124	111	101	86	47	29	28	23	706058527	706058527	705610075	704813692	703959719	701612037	689181859	676933096	675467208	659066534	77297364	706058527	41.89	29398583	10553414	3.51204e+07	8	21
Male Medina 1	hap1	237	237	172	117	84	57	48	40	34	27	703238404	703238404	700663777	697368503	694764246	691242477	688449630	682602580	673714458	649810347	75825240	703238404	41.34	30577566	8615582	3.18975e+07	9	25
	hap2	1557	1557	939	418	194	69	38	34	28	25	796572590	796572590	770545047	740069093	721953123	705149822	696533645	693408793	683605433	673515533	59648988	796572590	41.07	29214838	119731	2.94723e+07	10	148
Nabtat Ali	hap1	112	112	97	87	75	51	35	30	27	26	682660283	682660283	682105682	681526816	680507965	676956600	671910671	668259192	664460378	661692267	77009396	682660283	40.82	34155188	10778378	3.61914e+07	8	21
	hap2	88	88	84	75	67	54	38	29	27	24	702382855	702382855	702220788	701679375	701032155	699205597	693814439	688008170	685685427	672680883	69217762	702382855	41.12	33571322	11138000	3.63454e+07	8	20
Nabtat Saif	hap1	103	103	94	85	77	66	49	42	31	27	699439951	699439951	699100011	698552842	697895771	696195608	689691080	684889464	668214448	654699491	59308226	699439951	41.7	29985203	8070181	2.98437e+07	9	24
	hap2	86	85	83	76	69	62	48	37	31	24	690156555	690136717	690055594	689611404	688973125	687961758	683687529	675650614	666714399	644098339	70124503	690156555	41.14	30798420	7177284	3.52482e+07	8	21
Nabtat Sultan	hap1	1181	1179	493	218	119	69	49	39	34	27	759107408	759068952	731880412	715951352	707742406	700920924	694056714	686965869	680014038	659600253	77061567	759107408	41.28	28107417	1479084	2.95021e+07	10	36
	hap2	161	161	113	93	73	57	43	34	29	26	718161315	718161315	716471116	715262929	713663145	711305358	707367727	701269160	694466568	682899879	59484578	718161315	41.91	31244978	10858331	3.27718e+07	9	21
Reziz	hap1	979	976	597	365	209	136	99	81	67	49	740203417	740162987	725089195	711518327	698743740	689024581	678093519	665066481	645469888	586268844	35721589	740203417	40.78	11167579	895486	1.36227e+07	20	83
	hap2	919	919	634	411	294	200	129	104	80	45	740450723	740450723	729204706	716413799	706611466	693747419	670103160	652294331	618568551	498660362	29558159	740450723	41.51	7737700	568876	1.05871e+07	25	123
Rutana	hap1	98	98	90	80	73	49	32	28	24	21	688124011	688124011	687786208	687204242	686610543	683084786	677034816	674243965	667959772	654204128	54313506	688124011	41.01	33693003	20025634	3.43308e+07	8	19
	hap2	101	101	93	85	80	59	43	33	27	23	697265524	697265524	696950562	696464445	696028232	693053598	687818558	681196435	671725746	656656739	76906267	697265524	41.37	31453009	10031318	3.56949e+07	8	20
Safawi	hap1	91	91	86	83	78	67	52	43	32	28	698536044	698536044	698365880	698199480	697794878	696397659	691331144	685708393	670698889	656291844	59925122	698536044	41.53	31299995	9424216	29736679	9	24
	hap2	95	95	88	84	73	54	39	29	27	24	692862607	692862607	692577699	692346894	691453877	688780448	684370903	676307250	673757104	665549333	77838405	692862607	41.16	33198872	11648730	3.64085e+07	8	19
Sufri	hap1	150	150	108	78	66	55	44	37	31	28	712721270	712721270	711243674	709439149	708484441	707116735	703485844	698735305	691088056	683111816	59142343	712721270	41.75	30086201	10187603	2.89862e+07	10	23
	hap2	1010	1010	410	178	88	48	38	33	28	20	743886522	743886522	720391980	707054864	699548972	694249525	691409817	687923501	680951480	653961435	78036640	743886522	41.16	30964179	3346195	3.42855e+07	9	24
Sagai	hap1	319	319	246	209	176	122	74	60	50	40	702266027	702266027	699646200	697448559	694618456	687019598	672679952	662964540	648176191	616380124	34432499	702266027	41.57	18391943	3220294	1.76661e+07	14	45
	hap2	216	216	199	171	157	118	68	56	49	41	698415396	698415396	697735067	696068926	694935444	689157892	673584526	665786358	655553880	629728474	33804412	698415396	41.36	19036978	5047761	1.79012e+07	15	41
Shahl	hap1	123	123	105	87	79	60	45	39	33	31	685317483	685317483	684673662	683592654	682925895	680302770	675686632	671377369	662928929	656617109	55359055	685317483	41.08	25455583	9434020	2.71742e+07	10	26
	hap2	84	84	77	71	63	57	47	38	32	26	696250550	696250550	695975432	695604788	694951491	693975435	691151332	685051289	675443766	658480938	56990679	696250550	41.26	29244976	9350505	3.19234e+07	9	22
Shishi	hap1	160	160	134	117	100	77	48	32	27	24	695574537	695574537	694556005	693548609	692096849	688623253	679873646	669355931	662846346	649999768	60689813	695574537	41.38	29726859	9931187	3.40126e+07	8	22
	hap2	204	204	185	163	145	88	43	30	24	21	711426892	711426892	710700516	709415301	707869624	699392984	685536808	676523962	668911258	658889137	70496341	711426892	41.86	32421388	12786191	37362815	8	19
Sukkari	hap1	116	116	109	104	90	70	50	36	31	27	700206174	700206174	699941324	699645546	698530126	695542980	688317920	677988199	668949063	656539729	67437867	700206174	41.56	31696455	8125368	3.18871e+07	9	24
	hap2	103	103	96	88	75	54	47	36	31	24	696818605	696818605	696530672	696053998	694952083	692029764	689972426	682384118	674648786	653614682	76353387	696818605	41.13	32905482	7012140	3.68461e+07	8	21
Um Kabar	hap1	210	209	156	124	93	75	51	40	34	27	710179139	710159608	708159425	706246156	703715553	701305340	693320468	685670639	675626750	651516010	75641589	710179139	41.63	29970123	6094257	3.01202e+07	10	25
	hap2	879	879	411	201	112	66	49	40	33	26	739479337	739479337	720846208	708622311	701282142	695341260	690099845	683802352	674418507	652265419	76083622	739479337	41.29	29320250	3396423	3.15103e+07	9	30
Supplementary table 2. b) Assembly stastics of haplotype assemblies of all 20 genome date palm accessions

### Sheet: Sup. Tab. 3 - Male gene
a)
genes	gene symbol	Chromosome	Haplotype	identity	length	mismatches	gaps open	q.start	q.end	s.start	s.end	e-value	bitscore
CYP703	LOC120107104	Chr14	Hap1 (male)	100	1752	0	0	1	1752	3622873	3621122	0	3160
GPAT3	LOC120108105	Chr14	Hap1 (male)	99.76	12917	3	4	1	12894	9843968	9831057	0	23162
LOG3	LOC103701078	Chr16	Hap1 (male)	99.098	1885	5	6	3	1881	17953772	17955650	0	3307
		Chr16	Hap2 (female)	99.099	1886	4	7	3	1881	17575138	17577017	0	3305
		Chr14	Hap1 (male)	86.872	1912	127	27	15	1881	8456525	8458357	0	2307
b)
gene	gene symbol	Chromosome	Accession	identity	length	mismatches	gaps open	q.start	q.end	s.start	s.end	e-value	bitscore
LOG3	LOC103701078	Chr16	Ajwa	99.1	1885	5	6	3	1881	17754256	17756134	0	3307
		Chr16	Anbara	99.1	1885	5	6	3	1881	17826184	17828062	0	3307
		Chr16	Barni al-Ais	99.1	1885	6	6	3	1881	17770082	17771961	0	3306
		Chr16	Barni al-Ula	99.1	1886	4	7	3	1881	17735027	17736906	0	3305
		Chr16	Gurr	99.15	1886	4	6	3	1881	18004024	18005904	0	3314
		Chr16	Hilali	99.1	1887	4	6	3	1881	17703974	17705855	0	3312
		Chr16	Khudri	99.1	1886	4	7	3	1881	17974381	17976260	0	3305
		Chr16 (primary)	Male Medina 1	99.1	1885	5	6	3	1881	17953772	17955650	0	3307
		Chr14 (primary)	Male Medina 1	86.87	1912	127	27	15	1881	8456525	8458357	0	2307
		Chr16	Nabtat Ali	99.15	1887	5	6	1	1881	17788390	17790271	0	3314
		Chr16	Nabtat Saif	99.1	1886	4	7	3	1881	17985854	17987733	0	3305
		Chr16	Nabtat Sultan	99.1	1886	4	7	3	1881	17619385	17621264	0	3305
		Chr16	Reziz	99.1	1885	5	6	3	1881	17600835	17602713	0	3307
		Chr16	Rutana	99.1	1885	5	6	3	1881	17858337	17860215	0	3307
		Chr16	Safawi	99.1	1886	4	7	3	1881	17911086	17912965	0	3305
		Chr16	Sufri	99.1	1886	4	7	3	1881	17707224	17709103	0	3305
		Chr16	Sakgi	99.1	1887	4	6	3	1881	18213432	18215313	0	3312
		Chr16	Shahl	99.1	1885	5	6	3	1881	17972354	17974232	0	3307
		Chr16	Shishi	100	1881	0	0	1	1881	17907550	17909430	0	3393
		Chr16	Sukkari	99.1	1886	4	7	3	1881	18160254	18162133	0	3305
		Chr16	Um Kabar	99.1	1886	4	7	3	1881	17463207	17465086	0	3305
Supplementary table 3. Blasn results of 3 males specific genes indentified by Torres et al., (2019) on the male haplotypes (a) and all 20 date palm genomes (b).

### Sheet: Sup Fig 4)
	Contigs
	All Chr.	Chr10	Other Chr.	rDNA unplaced	other unplaced
Size in Mb	1333.06	53.34	1279.72	75.92	61.32		1279.72
Weighted coverage	107.64	103.07	107.83	45.8	14.15		107.83
Other Chr / rDNA cov. ratio =				2.35437
Estimated rDNA length per haplotype (Mb) =				16.1232

### Sheet: Sheet1
Accession	Haplotype	Contigs										Total length)										Largest contig	Total length	GC (%)	N50	N90	auN	L50	L90
		all	>= 20Kb	>= 50Kb	>= 70Kb	>= 100Kb	>= 200Kb	>= 500Kb	>= 1Mb	>= 2Mb	>= 5Mb	all	>= 20Kb	>= 50Kb	>= 70Kb	>= 100Kb	>= 200Kb	>= 500Kb	>= 1Mb	>= 2Mb	>= 5Mb
Ajwa	hap1	4068	4052	1367	439	172	71	51	38	30	24	915076931	914785769	809506221	756178698	734362091	721387199	714894369	705614085	693774414	674545547	71178219	915076931	42.11	29217884	47147	27718363	12	1657
	hap2	1729	1725	991	417	149	53	38	27	23	20	780718640	780649646	750727471	717153581	695443256	683243027	678572357	670925830	664061401	652946523	59277250	780718640	41.16	30930021	86244	3.12094e+07	10	227
Anbara	hap1	132	132	117	106	89	66	44	35	28	26	695477598	695477598	694882627	694227853	692854209	689623282	682055447	676291280	667083807	660981059	50281815	695477598	41.4	31343030	12176109	29273997	10	22
	hap2	110	110	102	91	82	60	43	33	29	25	700439384	700439384	700096957	699477520	698736576	695471579	690020072	682949051	677306631	664582113	59624845	700439384	41.41	30904303	13716256	3.04877e+07	10	22
Barni al-Ais	hap1	244	244	145	123	83	56	42	35	32	27	707458544	707458544	704132746	702837652	699509304	695747832	690874424	686289718	682530802	670586628	43089091	707458544	41.46	30565240	11885522	2.80386e+07	10	23
	hap2	1389	1387	519	199	109	51	40	33	29	24	755829125	755790537	722427900	703935229	696730852	689185639	686039691	680895742	674668808	660851032	72921989	755829125	40.91	30309078	1251551	2.94501e+07	10	33
Barni al-Ula	hap1	169	168	121	95	83	69	50	43	34	22	712635935	712621164	710900674	709379007	708406592	706426351	700343784	695401205	683292417	643536222	60790760	712635935	41.79	28996211	6516648	3.38075e+07	8	22
	hap2	736	736	310	134	81	61	41	34	27	23	726010899	726010899	709126571	698957445	694691345	692210464	686184210	681116340	672233217	656050993	77318539	726010899	41.15	30573315	5236056	3.45362e+07	9	23
Gurr	hap1	326	325	219	171	141	101	52	31	29	22	729534403	729515129	725553844	722701653	720234594	714438734	699164143	684360955	680511050	658658907	80016902	729534403	42.1	33603745	8102153	3.52299e+07	8	22
	hap2	1287	1285	486	238	139	67	36	28	24	23	749724309	749686317	718473087	704255023	696215131	686975643	678065396	672631501	667365192	663468735	70273954	749724309	41.11	31030164	702408	34634662	8	31
Hilali	hap1	128	128	109	88	70	55	46	38	30	25	690290804	690290804	689547850	688290666	686811836	684700309	681981600	675757018	663782727	647462635	55678820	690290804	41.11	31043846	8356779	3.01514e+07	9	22
	hap2	104	104	92	81	77	60	44	37	29	24	691350674	691350674	690888264	690253837	689941349	687565107	681993993	677159418	666880401	652397359	78629200	691350674	41.15	30618064	11288744	3.42232e+07	9	20
Khudri	hap1	227	227	145	109	86	68	49	37	31	23	708966785	708966785	705878375	703686918	701791074	699053167	693251833	684568067	676580647	650077449	76672404	708966785	41.51	31539597	7754450	3.2633e+07	9	21
	hap2	136	136	124	111	101	86	47	29	28	23	706058527	706058527	705610075	704813692	703959719	701612037	689181859	676933096	675467208	659066534	77297364	706058527	41.89	29398583	10553414	3.51204e+07	8	21
Male Medina 1	hap1	237	237	172	117	84	57	48	40	34	27	703238404	703238404	700663777	697368503	694764246	691242477	688449630	682602580	673714458	649810347	75825240	703238404	41.34	30577566	8615582	3.18975e+07	9	25
	hap2	1557	1557	939	418	194	69	38	34	28	25	796572590	796572590	770545047	740069093	721953123	705149822	696533645	693408793	683605433	673515533	59648988	796572590	41.07	29214838	119731	2.94723e+07	10	148
Nabtat Ali	hap1	112	112	97	87	75	51	35	30	27	26	682660283	682660283	682105682	681526816	680507965	676956600	671910671	668259192	664460378	661692267	77009396	682660283	40.82	34155188	10778378	3.61914e+07	8	21
	hap2	88	88	84	75	67	54	38	29	27	24	702382855	702382855	702220788	701679375	701032155	699205597	693814439	688008170	685685427	672680883	69217762	702382855	41.12	33571322	11138000	3.63454e+07	8	20
Nabtat Saif	hap1	103	103	94	85	77	66	49	42	31	27	699439951	699439951	699100011	698552842	697895771	696195608	689691080	684889464	668214448	654699491	59308226	699439951	41.7	29985203	8070181	2.98437e+07	9	24
	hap2	86	85	83	76	69	62	48	37	31	24	690156555	690136717	690055594	689611404	688973125	687961758	683687529	675650614	666714399	644098339	70124503	690156555	41.14	30798420	7177284	3.52482e+07	8	21
Nabtat Sultan	hap1	1181	1179	493	218	119	69	49	39	34	27	759107408	759068952	731880412	715951352	707742406	700920924	694056714	686965869	680014038	659600253	77061567	759107408	41.28	28107417	1479084	2.95021e+07	10	36
	hap2	161	161	113	93	73	57	43	34	29	26	718161315	718161315	716471116	715262929	713663145	711305358	707367727	701269160	694466568	682899879	59484578	718161315	41.91	31244978	10858331	3.27718e+07	9	21
Reziz	hap1	979	976	597	365	209	136	99	81	67	49	740203417	740162987	725089195	711518327	698743740	689024581	678093519	665066481	645469888	586268844	35721589	740203417	40.78	11167579	895486	1.36227e+07	20	83
	hap2	919	919	634	411	294	200	129	104	80	45	740450723	740450723	729204706	716413799	706611466	693747419	670103160	652294331	618568551	498660362	29558159	740450723	41.51	7737700	568876	1.05871e+07	25	123
Rutana	hap1	98	98	90	80	73	49	32	28	24	21	688124011	688124011	687786208	687204242	686610543	683084786	677034816	674243965	667959772	654204128	54313506	688124011	41.01	33693003	20025634	3.43308e+07	8	19
	hap2	101	101	93	85	80	59	43	33	27	23	697265524	697265524	696950562	696464445	696028232	693053598	687818558	681196435	671725746	656656739	76906267	697265524	41.37	31453009	10031318	3.56949e+07	8	20
Safawi	hap1	91	91	86	83	78	67	52	43	32	28	698536044	698536044	698365880	698199480	697794878	696397659	691331144	685708393	670698889	656291844	59925122	698536044	41.53	31299995	9424216	29736679	9	24
	hap2	95	95	88	84	73	54	39	29	27	24	692862607	692862607	692577699	692346894	691453877	688780448	684370903	676307250	673757104	665549333	77838405	692862607	41.16	33198872	11648730	3.64085e+07	8	19
Sufri	hap1	150	150	108	78	66	55	44	37	31	28	712721270	712721270	711243674	709439149	708484441	707116735	703485844	698735305	691088056	683111816	59142343	712721270	41.75	30086201	10187603	2.89862e+07	10	23
	hap2	1010	1010	410	178	88	48	38	33	28	20	743886522	743886522	720391980	707054864	699548972	694249525	691409817	687923501	680951480	653961435	78036640	743886522	41.16	30964179	3346195	3.42855e+07	9	24
Sagai	hap1	319	319	246	209	176	122	74	60	50	40	702266027	702266027	699646200	697448559	694618456	687019598	672679952	662964540	648176191	616380124	34432499	702266027	41.57	18391943	3220294	1.76661e+07	14	45
	hap2	216	216	199	171	157	118	68	56	49	41	698415396	698415396	697735067	696068926	694935444	689157892	673584526	665786358	655553880	629728474	33804412	698415396	41.36	19036978	5047761	1.79012e+07	15	41
Shahl	hap1	123	123	105	87	79	60	45	39	33	31	685317483	685317483	684673662	683592654	682925895	680302770	675686632	671377369	662928929	656617109	55359055	685317483	41.08	25455583	9434020	2.71742e+07	10	26
	hap2	84	84	77	71	63	57	47	38	32	26	696250550	696250550	695975432	695604788	694951491	693975435	691151332	685051289	675443766	658480938	56990679	696250550	41.26	29244976	9350505	3.19234e+07	9	22
Shishi	hap1	160	160	134	117	100	77	48	32	27	24	695574537	695574537	694556005	693548609	692096849	688623253	679873646	669355931	662846346	649999768	60689813	695574537	41.38	29726859	9931187	3.40126e+07	8	22
	hap2	204	204	185	163	145	88	43	30	24	21	711426892	711426892	710700516	709415301	707869624	699392984	685536808	676523962	668911258	658889137	70496341	711426892	41.86	32421388	12786191	37362815	8	19
Sukkari	hap1	116	116	109	104	90	70	50	36	31	27	700206174	700206174	699941324	699645546	698530126	695542980	688317920	677988199	668949063	656539729	67437867	700206174	41.56	31696455	8125368	3.18871e+07	9	24
	hap2	103	103	96	88	75	54	47	36	31	24	696818605	696818605	696530672	696053998	694952083	692029764	689972426	682384118	674648786	653614682	76353387	696818605	41.13	32905482	7012140	3.68461e+07	8	21
Um Kabar	hap1	210	209	156	124	93	75	51	40	34	27	710179139	710159608	708159425	706246156	703715553	701305340	693320468	685670639	675626750	651516010	75641589	710179139	41.63	29970123	6094257	3.01202e+07	10	25
	hap2	879	879	411	201	112	66	49	40	33	26	739479337	739479337	720846208	708622311	701282142	695341260	690099845	683802352	674418507	652265419	76083622	739479337	41.29	29320250	3396423	3.15103e+07	9	30
